# Harnessing gene-gene interactions via an RNA-Sequencing network analysis framework improves precision medicine prediction in rheumatoid arthritis

**DOI:** 10.1101/2021.12.08.471133

**Authors:** Elisabetta Sciacca, Anna E. A. Surace, Salvatore Alaimo, Alfredo Pulvirenti, Felice Rivellese, Katriona Goldmann, Alfredo Ferro, Vito Latora, Costantino Pitzalis, Myles J. Lewis

## Abstract

The study of gene-gene interactions in RNA-Sequencing (RNA-Seq) data has traditionally been hard owing the large number of genes detectable by Next-Generation Sequencing (NGS). However, differential gene-gene pairs can inform our understanding of biological processes and yield improved prediction models. Here, we utilised four well curated pathway repositories obtaining 10,537 experimentally evaluated gene-gene interactions. We then extracted specific gene-gene interaction networks in synovial RNA-Seq to characterise histologically-defined pathotypes in early rheumatoid arthritis patients. Specific gene-gene networks were also leveraged to predict response to methotrexate-based disease-modifying anti-rheumatic drug (DMARD) therapy in the Pathobiology of Early Arthritis Cohort (PEAC). We statistically evaluated the differential interactions identified within each network using robust linear regression models, and the ability to predict response was evaluated by receiver operating characteristic (ROC) curve analysis.

The analysis comparing different histological pathotypes showed a coherent molecular signature matching the histological changes and highlighting novel pathotype-specific gene interactions and mechanisms. Analysis of responders vs non-responders revealed higher expression of apoptosis regulating gene-gene interactions in patients with good response to conventional synthetic DMARD. Detailed analysis of interactions between pairs of network-linked genes identified the *SOCS2/STAT2* ratio as predictive of treatment success, improving ROC area under curve (AUC) from 0.62 to 0.78. In conclusions, we demonstrate a novel, powerful method which harnesses gene interaction networks for leveraging biologically relevant gene-gene interactions leading to improved models for predicting treatment response.
