## Supplemental Table S1 for "Harnessing gene-gene interactions via an RNA-Sequencing network analysis framework improves precision medicine prediction in rheumatoid arthritis"

### Sheet: lympho-myeloid
Gene A	Gene B	P-value interaction term Gene B * Pathotype
ACVR1	MAPK13	0.0262372
ATF2	BCL2	0.0364706
BLNK	PLCG2	0.0296102
BMPR2	MAPK13	0.0228732
CCL19	CXCR4	0.0111363
CCL2	CCR7	0.0475058
CCL4	CXCR4	0.000213322
CCL4	CCR5	0.0445645
CCR7	GNAI3	0.0174152
CD247	SYK	0.032783
CD28	PIK3R1	0.000156968
CD86	CD28	0.0108222
COL1A1	ITGA4	0.008888
COL1A2	ITGA4	0.00743878
COL6A3	ITGA4	0.0174387
CTSW	BIRC2	0.0385395
CXCL1	CXCR4	0.00169722
CXCL12	CCR2	0.0114366
CYBB	MAPK13	0.000904674
DAPP1	RAC1	0.00621757
DUSP3	MAPK13	0.0135208
DUSP5	MAPK8	0.0322595
DUSP6	MAPK13	0.0172645
ERO1B	TXNDC5	0.0188804
ERO1B	PDIA4	0.0239659
ERO1B	P4HB	0.0435609
FYN	CD247	0.0389224
GNAI2	MAPK13	0.0139293
GNB1	MAPK13	0.0486669
GNB4	MAPK13	0.0377484
GRK2	CCR2	0.0449099
GRK5	CCR7	0.0474273
GZMB	LMNB1	0.0135634
GZMB	CASP8	0.0410581
HLA-B	CD8A	0.0233735
ITGA4	CRKL	0.0392212
KRAS	MAPK13	0.0472833
LPAR5	PIK3R5	0.0495161
LYN	CD79A	0.00118605
LYN	DAPP1	0.00441527
LYN	CD79B	0.0383531
MAP3K1	MAPK13	0.0131165
MAP3K5	MAPK13	0.00889369
MAPK13	ELK4	0.0284595
MAPK13	FOXO1	0.0474792
NCF2	MAPK13	0.0452055
NCF4	MAPK13	0.032191
NECTIN2	TIGIT	0.0239965
PPP2R2A	BCL2	0.0337255
PPP2R5E	BCL2	0.00315259
PRKACB	MAPK13	0.0421812
PTPN7	MAPK8	0.0384509
RXRA	GK	0.0499459
TAB1	MAPK13	0.0111907
TAB3	MAPK13	0.0147003
TCF7	AXIN1	0.0253309
TCF7	SNAI2	0.0378723
THBS2	ITGA4	0.0160188
TNC	ITGB7	0.0269969
TNXB	ITGA4	0.00112006
TRAF2	PIK3CD	0.0438247
ZAP70	LCP2	0.0173727
ZAP70	LAT	0.0488647

### Sheet: diffuse-myeloid
Gene A	Gene B	P-value interaction term Gene B * Pathotype
LAMA4	ITGB3	0.0401629
LAMB1	ITGB3	0.0187461
PPARG	SLC27A1	0.0081386
PPARG	ACSL3	0.0176588
PPARG	ACSL1	0.0376845
PPP2CA	PPP1R1A	0.0257975
RPTOR	PPARG	0.0273273
TNC	ITGB3	0.0100764

### Sheet: pauci-immune fibroid
Gene A	Gene B	P-value interaction term Gene B * Pathotype
CHAD	ITGB4	0.000628565
CHAD	ITGA10	0.0171228
CHAD	ITGA3	0.0331826
COL1A1	ITGA10	0.0303135
COL1A2	ITGA10	0.00435806
COL4A1	ITGA10	0.0111561
COL4A2	ITGA10	0.0177554
COL6A3	ITGA10	0.0439311
DLL4	NOTCH2	0.0153
FGF2	MET	0.0107713
FZD10	DVL3	0.00986198
FZD10	DVL2	0.0119333
IL17D	IL2RG	0.00452476
IL17D	CSF2RB	0.0112456
IRS2	PIK3R5	0.0260107
KDR	SHC2	0.0402135
LAMA3	ITGAV	0.00951499
LAMA3	ITGB8	0.0117653
LAMA3	ITGB1	0.0497849
LAMA4	ITGA10	0.00853281
LAMB1	ITGA10	3.75777e-05
MASP1	C4B	0.0493343
MET	SHC2	0.0313793
PGF	EPHA2	0.00651349
PPP1CC	PLN	0.0277085
PPP1CC	PLN	0.0277085
SFRP1	FZD10	0.0133954
SFRP2	WNT11	0.0344073
SFRP4	WNT11	0.0327054
TGFB2	TGFBR2	0.0264999
TGFB2	SMAD3	0.0393025
THBS1	ITGA10	0.0341773
TNC	ITGA10	0.0359765
WNT11	FZD10	0.00228668
WNT5B	FZD7	0.00268315
WNT5B	LRP6	0.0133285
WNT5B	FZD4	0.0285657
WNT5B	FZD8	0.0399355

### Sheet: good responders
Gene A	Gene B	P-value interaction term Gene B * Response
CXCL13	CXCR4	0.0371177
STAT2	SOCS2	0.0153674
STAT5A	SOCS2	0.0291516

### Sheet: poor responders
Gene A	Gene B	P-value interaction term Gene B * Response
AKT3	NOS3	0.0164952
CALM3	NOS3	0.034864
CAMK1	NOS3	0.0358716
CAMK2D	NOS3	0.0217473
CCL5	CXCR5	0.0409662
CXCL1	CXCR4	0.00962547
CXCR5	GNAI3	0.000271845
GPER1	GNAS	0.0356662
MAPK3	ATP1B1	0.0426527
PIK3CD	ATP1B1	0.0482094
PIK3R1	ATP1B1	0.0048451
PPP2R3B	AKT1	0.00962936
PPP2R3B	AKT2	0.0162244
TBKBP1	IKBKG	0.0195503
